# Hunter-gatherer admixture facilitated natural selection in Neolithic European farmers

**DOI:** 10.1101/2022.09.05.506481

**Authors:** Tom Davy, Dan Ju, Iain Mathieson, Pontus Skoglund

## Abstract

Ancient DNA has revealed multiple episodes of admixture in human prehistory during geographic expansions associated with cultural innovations. One important example is the expansion of Neolithic agricultural groups out of the Near East into Europe, and their consequent admixture with Mesolithic hunter-gatherers. Ancient genomes from this period provide an opportunity to study the role of admixture in providing new genetic variation for selection to act upon, and also to identify genomic regions that resisted hunter-gatherer introgression and may thus contribute to agricultural adaptations. We used genome-wide DNA from 728 individuals spanning Mesolithic and Neolithic Europe to infer ancestry deviations in the genomes of admixed individuals, and to test for natural selection after admixture using a new method based on testing for deviations from a genome-wide null distribution. We find that the region around the pigmentation-associated gene *SLC24A5* shows the greatest overrepresentation of Neolithic ancestry in the genome (|Z| = 3.45). In contrast, we find the greatest overrepresentation of Mesolithic local ancestry across the key immunity locus that is the Major Histocompatibility Complex (MHC; |Z| > 4) which also shows allele frequency deviations indicative of a selective sweep following admixture (p =1×10^−29^). This could reflect negative frequency dependent selection on MHC alleles common in Neolithic populations, or that Mesolithic alleles were positively selected for and facilitated adaptation by Neolithic populations to pathogens, new diets, or other environmental factors. Our results extend previous results that highlight immune function and pigmentation as targets of adaptation in more recent populations to selection processes in the Stone Age, and demonstrate that admixture facilitated selection by contributing new genetic variation.
