## Supplementary Table 1 for "Hunter-gatherer admixture facilitated natural selection in Neolithic European farmers"

### Sheet: MNEO
France_MontAime_MLN.SG	1H07.SG
France_MontAime_MLN.SG	1H14.SG
France_MontAime_MLN_lc.SG	2H06.SG
France_MontAime_MLN.SG	2H07.SG
France_MontAime_MLN.SG	2H10.SG
France_MontAime_MLN_oHG1.SG	2H11.SG
France_MontAime_MLN.SG	2HC51961131.SG
Bulgaria_Varna_C	ANI152
Bulgaria_Varna_C_o2	ANI153
Bulgaria_Varna_C	ANI159-ANI181
Bulgaria_Varna_C	ANI160
Ireland_MN.SG	ANN1.SG
Ireland_MN.SG	ANN2.SG
Ireland_MN.SG	ARD2.SG
Ireland_MN.SG	ASH1.SG
Ireland_EN_MN.SG	ASH3.SG
Spain_EN.SG	atp005.SG
Spain_C.SG	ATP3.SG
Spain_C.SG	ATP7.SG
Scotland_Megalithic.SG	bal004.SG
Ireland_N.SG	bally.SG
France_GrandEst_MN.SG	BERG02-2.SG
France_GrandEst_MN.SG	BERG157-2.SG
France_GrandEst_MN.SG	BERG157-7.SG
Ireland_MN.SG	BG72.SG
France_HautsDeFrance_MN.SG	BLP10.SG
Morocco_unknown.SG	BOT.1.SG
Czech_Bohemia_Jordanow_Michelsberg_N	BRZ001
Czech_Bohemia_FunnelBeaker_N	BRZ002
France_GrandEst_MN.SG	BUCH2.SG
Spain_LN.SG	c40331.SG
Portugal_C.SG	CabecoArruda117B.SG
Portugal_C.SG	CabecoArruda122A.SG
Ireland_Megalithic.SG	car004-ALL_DATA.SG
Spain_EN.SG	CB13.SG
Ireland_MN.SG	CH448.SG
Spain_EN	CHA001_merged
Spain_EN	CHA002_merged
Spain_EN	CHA003_merged
Spain_EN	CHA004.A0102
Hungary_Baden_LateCA.SG	CO1.SG
France_Occitanie_MN.SG	CRE20D.SG
Spain_MLN	ELT002_merged
Spain_MLN	ELT006_merged
France_HautsDeFrance_MN.SG	Es97-1.SG
Italy_Sardinia_C	FIL004
France_MN	FLR001
France_MN	FLR002
France_MN	FLR003
France_MN	FLR004
France_MN	FLR005
France_MN	FLR007
France_MN	FLR010
France_MN	FLR013
France_MN	FLR014
Spain_EN	FUC003_merged
Ireland_MN.SG	GNM1007.SG
Ireland_MN.SG	GNM1076.SG
Sweden_TRB_MN.SG	Gokhem5.SG
France_MN	GRG003
France_MN	GRG008
France_MN	GRG015
France_MN	GRG016
France_MN	GRG018
France_MN	GRG019
France_MN	GRG021
France_MN	GRG022
France_MN	GRG023
France_MN	GRG025
France_MN	GRG027
France_MN	GRG028
France_MN	GRG032
France_MN	GRG035
France_MN	GRG041
France_MN	GRG043
France_MN	GRG047
France_MN	GRG049
France_MN	GRG050
France_MN	GRG052
France_MN	GRG056
France_MN	GRG057
Czech_Bohemia_FunnelBeaker_N	HOL001
Czech_Bohemia_Baden_N	HOL002
Czech_Bohemia_Baden_N	HOL004
Germany_N	I0166
Germany_MN_Esperstedt	I0172
Spain_MLN	I0405
Spain_MLN	I0406
Spain_MLN	I0407
Spain_MLN	I0408
Spain_EN	I0409
Spain_EN	I0410
Spain_EN	I0412
Spain_EN	I0413
Hungary_LN_Tisza_published	I0447_published
Hungary_LN_Tisza	I0449
England_N	I0518
England_N	I0519
England_N	I0520
Germany_MN_Salzmuende	I0551
Germany_MN_Baalberge	I0559
Germany_MN_Baalberge	I0560
Bulgaria_N	I0706
Turkey_N_o	I0725
Bulgaria_C	I0781
Bulgaria_C	I0785
Germany_MN_Salzmuende	I0800
Germany_MN_Salzmuende	I0802
Germany_MN_Baalberge	I0807
Croatia_C_Lasinja	I10045
Croatia_C_Lasinja	I10046
Croatia_C_Lasinja	I10047
Croatia_C_Lasinja	I10048
Croatia_C_Lasinja	I10049
Croatia_C_Lasinja	I10050
Croatia_C_Lasinja	I10052
Croatia_C_Lasinja	I10053
Croatia_C_Lasinja	I10054
Croatia_N_Lasinja	I10055
Croatia_C_Lasinja	I10056
Croatia_C_Lasinja	I10057
Croatia_C_Lasinja	I10062
Croatia_C_Lasinja	I10063
Croatia_C_Lasinja	I10064
Croatia_C_Lasinja	I10065
Croatia_C_Lasinja	I10069
Croatia_C_Lasinja	I10070
Croatia_C_Lasinja	I10071
Croatia_C_Lasinja	I10072
Croatia_C_Lasinja	I10271
Croatia_C_Lasinja	I10272
Croatia_C_Lasinja	I10273
Croatia_C_Lasinja	I10274
Croatia_C_Lasinja	I10275
Croatia_C_Lasinja	I10291
Croatia_C_Lasinja_lc	I10292
Croatia_C_Lasinja	I10293
Croatia_C_Lasinja	I10294
Croatia_C_Lasinja	I10295
Croatia_C_Lasinja	I10297
Croatia_C_Lasinja	I10299
Croatia_C_Lasinja	I10303
Gibraltar_EN	I10942
Bulgaria_MalakPreslavets_N_oLowEEF	I1108
Bulgaria_MalakPreslavets_N	I1113
Spain_MLN	I11248
Spain_MLN	I11249
Spain_MLN	I11300
Spain_MLN	I11301
Portugal_C	I11599
Portugal_C	I11601
Romania_C_Bodrogkeresztur	I11902
Romania_C_Bodrogkeresztur	I11906
Hungary_MN_AVK	I11929
Hungary_MN_AVK	I11933
Bulgaria_MalakPreslavets_N	I1295
Bulgaria_MalakPreslavets_N_published	I1296_published
Bulgaria_MalakPreslavets_N	I1297
Czech_C_Baalberge	I14167
Czech_C_Baalberge	I14169
Czech_C_Baalberge	I14170
Czech_C_Baalberge	I14171
Czech_C_Baalberge	I14172
Czech_C_Baalberge	I14173
Czech_C_Baalberge	I14174
Czech_C_Baalberge	I14175
Czech_C_Baalberge	I14176
Hungary_LN_Lengyel	I1495
Hungary_LateC_Baden	I1497
Hungary_MN_ALPc	I1498
Hungary_MN_ALPc_Bukk	I1499
Hungary_MN_ALPc	I1500
Hungary_MN_ALPc	I1505
Hungary_MN_ALPc	I1506
Germany_MN_lc	I1560_d
Germany_Blatterhohle_MN	I1563
Germany_Blatterhohle_MN	I1593
Germany_Blatterhohle_MN	I1594
Italy_Sardinia_N_published	I15943_published
Italy_Sardinia_N_lc	I15944_d
Italy_Sardinia_N	I15945
Italy_Sardinia_N	I15946
Italy_Sardinia_N	I15947_d
Czech_C_Baalberge	I16121
Czech_C_Baalberge	I16122
Italy_Sardinia_N	I16165
Italy_Sardinia_N	I16166
Italy_Sardinia_N	I16168
Italy_Sardinia_N	I16183
Spain_C	I1838
Hungary_EN_Starcevo_1_published	I1878_published
Hungary_LN_Sopot	I1890
Hungary_LN_Sopot	I1891
Hungary_LN_Sopot	I1893
Hungary_MN_Vinca_published	I1895_published
Hungary_LN_Lengyel	I1899
Hungary_LN_Lengyel	I1900
Hungary_LN_Lengyel	I1901
Hungary_LN_Lengyel_published	I1902_published
Hungary_LN_Lengyel_published	I1905_published
Hungary_LN_Lengyel	I1906
Hungary_C_Balaton_Lasinja_published	I1907_published
Hungary_C_Balaton_Lasinja	I1908
Hungary_C_Balaton_Lasinja	I1909
Ukraine_Eneolithic_Trypillia	I1926
Spain_EN	I1972
Ukraine_Eneolithic_Trypillia	I2110
Ukraine_Eneolithic_Trypillia_published	I2111_published
Spain_EN	I2199
Bulgaria_MalakPreslavets_N_published	I2215_published
Bulgaria_MalakPreslavets_N_oHighEEF_published	I2216_published
Hungary_C_Balaton_Lasinja	I2351
Hungary_LN_Lengyel	I2352
Hungary_EarlyC_Tiszapolgar	I2353
Hungary_EarlyC_Tiszapolgar	I2354
Hungary_MN_ALBK_Szakalhat	I2355
Hungary_MN_ALBK_Szakalhat	I2357
Hungary_MN_ALBK_Szakalhat_all	I2357_all
Hungary_LN_Tisza	I2358
Hungary_LateC_Baden_published	I2366_published
Hungary_LateC_Baden_published	I2367_published
Hungary_LateC_Baden	I2369
Hungary_LateC_Baden	I2370
Hungary_LateC_Baden	I2371
Hungary_MN_ALPc_Tiszadob	I2375
Hungary_MN_ALPc_Tiszadob	I2376
Hungary_MN_ALPc_Tiszadob	I2377
Hungary_MN_ALPc_Tiszadob	I2378
Hungary_MN_ALPc_Tiszadob	I2379
Hungary_MN_ALPc_Szatmar	I2380
Hungary_MN_ALPc_Szatmar	I2382
Hungary_MN_ALPc_published	I2384_published
Hungary_LN_Tisza	I2387
Hungary_C_Balaton_Lasinja	I2394
Hungary_EarlyC_Tiszapolgar	I2395
Poland_Globular_Amphora_published	I2405_published
Bulgaria_C	I2423
Bulgaria_C	I2424
Bulgaria_C	I2425
Bulgaria_C_published	I2426_published
Bulgaria_C	I2427
Bulgaria_C	I2430
Bulgaria_C	I2431
Poland_Globular_Amphora	I2434
Poland_Globular_Amphora	I2441
Bulgaria_C	I2509
Bulgaria_C	I2519
Bulgaria_N	I2521
Bulgaria_C	I2526
England_N	I2605
England_N	I2606
Scotland_N	I2633
Scotland_N	I2634
Scotland_N	I2635
Scotland_N	I2636
Scotland_N	I2637
Scotland_N	I2650
Scotland_N	I2651
Scotland_N	I2657
Scotland_N	I2659
Scotland_N_mediumlowEEF	I2660
Scotland_N_mediumlowEEF	I2691
Hungary_MN_ALPc_Szakalhat	I2743
Hungary_MN_ALPc_Szakalhat	I2744
Hungary_MN_ALPc_Szakalhat	I2745
Hungary_LN_Tisza	I2746
Hungary_LateC_Baden	I2752
Hungary_LateC_Baden	I2753
Hungary_LateC_Baden	I2754
Hungary_LateC_Baden	I2755
Hungary_LateC_Baden	I2763
Hungary_Hunyadihalom_MCHA	I2783
Hungary_LateC_Baden	I2785
Hungary_LateC_Protoboleraz	I2788
Hungary_LateC_Protoboleraz	I2789
Hungary_LateC_Protoboleraz_published	I2790_published
Hungary_LateC_Protoboleraz_published	I2791_published
Hungary_EarlyC_Tiszapolgar_Bodrogkeresztur_published	I2793_published
Scotland_N_published	I2796_published
Scotland_N	I2934
Scotland_N	I2935
Scotland_N	I2978
Scotland_N	I2979
Scotland_N	I2980
Scotland_N	I2988
England_N	I3005
Wales_N	I3023
Wales_N	I3033
England_N	I3040
Scotland_N_mediumlowEEF	I3041
England_N	I3068
Scotland_N	I3085
Scotland_N	I3133
Scotland_N	I3134
Scotland_N_mediumlowEEF	I3135
Scotland_N	I3136
Scotland_N_published	I3137_published
Ukraine_Eneolithic_Trypillia_published	I3151_published
Spain_MLN	I3214
Spain_MLN_published	I3273_published
Hungary_MN_ALPc	I3535
Italy_Sicily_MN	I4062
Italy_Sicily_MN	I4063
Italy_Sicily_MN	I4064
Italy_Sicily_MN	I4065
Romania_C_Bodrogkeresztur	I4088
Romania_C_Bodrogkeresztur	I4089
Hungary_LN_Sopot_lc	I4183
Hungary_LN_Sopot	I4184
Hungary_LN_Sopot	I4185
Hungary_MN_ALPc_Esztar	I4186
Hungary_MN_ALPc_Esztar	I4187
Hungary_MN_ALPc	I4188_published
Hungary_C_Balaton_Lasinja	I4189
Hungary_MN_ALPc_Tiszadob	I4199
France_MN_1	I4303
France_MN_1	I4304
France_MN_1	I4305
France_MN_1	I4308
Czech_N	I4893
Czech_N	I4894
Serbia_EN_Starcevo	I4918
England_N_published	I4949_published
Austria_N_LBK	I5070
Portugal_C	I5076
Hungary_LateC_EBA_Baden_Yamnaya	I5116
Hungary_LateC_EBA_Baden_Yamnaya	I5117
Hungary_LateC_EBA_Baden_Yamnaya	I5118
Hungary_LateC_EBA_Baden_Yamnaya	I5119
Austria_N_LBK	I5204
Austria_N_LBK	I5208
Serbia_IronGates_Mesolithic_o	I5232
Wales_N	I5359
England_N	I5366
Scotland_N	I5370
Scotland_N	I5371
Portugal_C	I5428
Czech_Baalberge	I6677
England_N	I6746
England_N	I6747
England_N	I6750
England_N	I6751
England_N	I6753
England_N	I6755
England_N	I6757
England_N	I6759
England_N	I6760
England_N	I6761
England_N	I6762
Scotland_N	I6764
Scotland_N	I6766
Austria_N_LBK	I6912_all_published
Austria_N_HG_LBK_o_lc	I6913_published
Hungary_MN	I7042
Spain_MLN_published_lc	I7160_published
Czech_C_Baalberge	I7186
Czech_C_Baalberge	I7187
Czech_C_Baalberge	I7188
Czech_C_Baalberge	I7189
Czech_C_Baalberge	I7191
Czech_C_Baalberge	I7192
Czech_C_Baalberge_o1	I7193
Czech_C_Baalberge	I7194
Czech_Eneolithic	I7272
Spain_MLN	I7547
Spain_MLN	I7549
Spain_MLN	I7550
Scotland_N	I7554
Spain_MLN	I7594
Spain_MLN	I7598
Spain_MLN	I7600
Spain_MLN	I7601
Spain_MLN	I7602
Spain_MLN	I7603
Spain_MLN	I7604
Spain_MLN	I7605
Spain_MLN	I7606
Spain_MLN	I7643
Spain_MLN	I7644
Spain_MLN	I7645
Spain_MLN	I7646
Spain_MLN	I7647
Spain_MLN_published	I7679_published
Spain_MLN	I8134
Spain_C	I8566
Spain_MLN	I8567
Spain_MLN	I8568
Czech_Bohemia_FunnelBeaker_N	KOB002
Czech_Bohemia_FunnelBeaker_N	KOB003
Czech_Bohemia_FunnelBeaker_N	KOB004
Czech_Bohemia_FunnelBeaker_N	KOB005
Sweden_TRB_MN	Kvarlov5164
Scotland_Megalithic.SG	lai001.SG
France_EN_MN	LBR001
France_EN_MN	LBR002
France_EN_MN	LBR003
France_EN_MN	LBR004
France_EN_MN_o	LBR005
Italy_Sardinia_N	LON003
Portugal_MN.SG	LugarCanto41.SG
Portugal_MN.SG	LugarCanto42.SG
Portugal_MN.SG	LugarCanto44.SG
Portugal_MN.SG	LugarCanto45.SG
Italy_Sardinia_N_o	MA79
Italy_Sardinia_C_o	MA89
Ireland_MN.SG	MB6.SG
Scotland_Megalithic.SG	mid001.SG
Scotland_Megalithic.SG	mid002.SG
France_GrandEst_EN_o.SG	Mor6.SG
Spain_EN.SG	mur.SG
Switzerland_LN	MX150
Switzerland_LN	MX182
Switzerland_LN	MX212
Switzerland_LN	MX213
Poland_TRB.SG	N18.SG
Poland_TRB_o.SG	N19.SG
Poland_TRB.SG	N20.SG
Poland_BKG.SG	N25.SG
Poland_BKG.SG	N26.SG
Poland_BKG.SG	N27.SG
Poland_BKG.SG	N28.SG
Poland_BKG.SG	N31.SG
Poland_BKG.SG	N36.SG
Poland_BKG_o1.SG	N42.SG
Hungary_MN_ALPc_published.SG	NE2.SG
Hungary_MN_ALPc_Bukk.SG	NE3.SG
Hungary_MN_ALPc.SG	NE4.SG
Hungary_MN_ALPc.SG	NE5.SG
Czech_Bohemia_Jordanow_N	NER001
Ireland_MN.SG	NG10.SG
Ireland_MN.SG	NGZ1.SG
Italy_Sardinia_N	NOE001
Italy_Sardinia_N	NOE002
France_MN_o	OBN001
France_MN	OBN002
France_MN_o	OBN003
France_MN	OBN004
France_MN	OBN005
France_MN	OBN006
France_MN	OBN007
France_MN	OBN008
France_MN	OBN009
France_MN	OBN010
France_MN	OBN011
Ireland_MN.SG	PB1327.SG
Ireland_MN.SG	PB1794.SG
Ireland_MN.SG	PB186.SG
Ireland_MN.SG	PB2031.SG
Ireland_EN_MN.SG	PB357.SG
Ireland_MN.SG	PB443.SG
Ireland_MN.SG	PB581.SG
Ireland_MN.SG	PB672.SG
Ireland_MN.SG	PB675.SG
Ireland_MN.SG	PB754.SG
Ireland_MN.SG	PB768.SG
France_EN_o	PEN001_real1
France_EN	PEN001_real2
France_EN	PEN003
France_Occitanie_MN.SG	Pir4.SG
Ireland_EN_MN.SG	PN02.SG
Ireland_MN.SG	PN03.SG
Ireland_EN.SG	PN04.SG
Ireland_EN.SG	PN05.SG
Ireland_MN.SG	PN06.SG
Ireland_MN.SG	PN07.SG
Ireland_EN.SG	PN107.SG
Ireland_EN.SG	PN10_PN113.SG
Ireland_EN_MN.SG	PN112.SG
Ireland_MN.SG	PN12.SG
Ireland_EN_MN.SG	PN13.SG
Ireland_MN.SG	PN16.SG
Spain_C.SG	por002.SG
France_MN	PRI001
France_MN	PRI005
France_MN	PRI006
Ireland_Megalithic.SG	prs002-ALL_DATA.SG
Ireland_Megalithic.SG	prs003-ALL_DATA.SG
Ireland_Megalithic.SG	prs006-ALL_DATA.SG
Ireland_Megalithic.SG	prs009-ALL_DATA.SG
Ireland_Megalithic.SG	prs010-ALL_DATA.SG
Ireland_Megalithic.SG	prs012-ALL_DATA.SG
Ireland_Megalithic.SG	prs013-ALL_DATA.SG
Ireland_Megalithic.SG	prs016-ALL_DATA.SG
Ireland_Megalithic.SG	prs018-ALL_DATA.SG
France_GrandEst_MN.SG	PSS4693.SG
Italy_C.SG	R1014.SG
Italy_N.SG	R10.SG
Italy_N.SG	R16.SG
Italy_N.SG	R17.SG
Italy_N.SG	R18.SG
Italy_N_dup.I16762.SG	R19.SG
Italy_Sardinia_N_o.SG	R24.SG
Italy_N.SG	R2.SG
Italy_N.SG	R3.SG
Italy_N_oWHG.SG	R6.SG
Italy_N.SG	R8.SG
Italy_N.SG	R9.SG
Switzerland_LN	RA42
Switzerland_LN	RA43
Italy_North_Remedello_C.SG	RISE487.SG
France_GrandEst_MN.SG	ROS102.SG
France_GrandEst_MN.SG	ROS45.SG
France_GrandEst_MN.SG	ROS78.SG
France_GrandEst_MN.SG	ROS82.SG
France_LaClape_LN_EMBA.SG	ROUQCC.SG
France_LaClape_LN_EMBA.SG	ROUQEE.SG
France_LaClape_LN_EMBA.SG	ROUQFF.SG
France_LaClape_LN_EMBA.SG	ROUQHH.SG
France_LaClape_LN_EMBA.SG	ROUQV.SG
France_LaClape_LN_EMBA.SG	ROUQW.SG
Spain_LN.SG	san216.SG
England_N.SG	SB338B2_lib.SG
England_N.SG	SB379D2_lib.SG
Wales_N.SG	SB415A_lib.SG
Wales_N.SG	SB462A2_lib.SG
Scotland_N.SG	SB527A_lib.SG
Scotland_N.SG	SB528A_lib.SG
Wales_N.SG	SB573A_lib.SG
Wales_N.SG	SB577A_lib.SG
England_N.SG	SB603A_lib.SG
Italy_Sardinia_N	SID005
Germany_EN_LBK_Stuttgart_published.DG	Stuttgart_published.DG
Italy_Sardinia_N	SUC008
Germany_LN_lc	TGM008
Spain_EN_o.SG	TOR.11.SG
Spain_EN.SG	TOR.6.SG
Spain_EN.SG	TOR.8.SG
England_Trumpington_N.SG	TRPTN_611.SG
Switzerland_LN	TU875_SX9
Switzerland_LN	TU877_SX11
France_Alsace_Lingolsheim_MN	TU915_SX29
France_Alsace_Lingolsheim_MN	TU916_SX30
Czech_Bohemia_Jordanow_N	TUC007
Czech_Bohemia_Jordanow_N	VLI004
Czech_Bohemia_FunnelBeaker_N	VLI006
France_GrandEst_MN.SG	WET370.SG
Germany_Tollense_BA_o1.SG	WEZ16.SG

### Sheet: NEO
Turkey_N.SG	Bar31.SG
Turkey_N.SG	Bar8.SG
Hungary_EN_Starcevo_1	I0174
Serbia_EN	I0633
Serbia_EN	I0634
Macedonia_N	I0676
Bulgaria_N_published	I0698_published
Bulgaria_N_published	I0704_published
Turkey_N	I0707
Turkey_N	I0708
Turkey_N	I0709
Turkey_N_published	I0723_published
Turkey_N_published	I0724_published
Turkey_N	I0726
Turkey_N_published	I0727_published
Turkey_N	I0736
Turkey_N	I0744
Turkey_N	I0745
Turkey_N	I0746
Turkey_N	I1096
Turkey_N	I1097
Turkey_N	I1098
Turkey_N	I1099
Turkey_N	I1100
Turkey_N	I1101
Turkey_N	I1102
Turkey_N	I1103
Bulgaria_MalakPreslavets_N_oHighEEF	I1109
Serbia_EN	I1131
Bulgaria_N_published	I1298_published
Hungary_EN_Koros_o	I1508
Turkey_N_published	I1579_published
Turkey_N_published	I1580_published
Turkey_N_published	I1581_published
Turkey_N_published	I1583_published
Turkey_N_published	I1585_published
Hungary_EN_Starcevo_1	I1876
Hungary_EN_Starcevo_2_all	I1877_all
Hungary_EN_Starcevo_2	I1880
Hungary_MN_Vinca	I1887
Hungary_MN_Vinca	I1889
Hungary_MN_Vinca	I1894
Hungary_MN_Vinca	I1896
Hungary_EN_Koros	I2373_d
Bulgaria_N_published	I2529_published
Romania_EN	I2532
Romania_EN	I2533
Hungary_EN_Koros	I2794
Croatia_N_Cardial	I3433
Croatia_N_Cardial	I3947
Croatia_N_Cardial	I3948
Greece_N	I5427
Greece_LN_2.SG	Klei10.SG
Hungary_Koros_EN_o.SG	KO2.SG
Greece_LN_2.SG	Pal7.SG
Greece_N.SG	Rev5.SG

### Sheet: HG
Spain_UP_Azilian	BAL003.A0101
Germany_Mesolithic	BDB001
France_BerryAuBac	BerryAuBac
France_BerryAuBac_published	BerryAuBac_published
Germany_Bockstein_published	Bockstein_published_d
Germany_Mesolithic	BOT004
Germany_Mesolithic	BOT005
Spain_HG.SG	Canes.SG
Spain_HG.SG	Chan.SG
France_Chaudardes_published	Chaudardes1_published_d
Portugal_Geometric_Mesolithic	CMS001_merged
Italy_South_HG_lc	Continenza_d
Lithuania_Mesolithic	Donkalnis4
Lithuania_EMN_Narva	Donkalnis6
Lithuania_EMN_Narva	Donkalnis7
Germany_Falkenstein	Falkenstein
Germany_Falkenstein_published	Falkenstein_published_d
Luxembourg_Loschbour	I0001
Sweden_Motala_HG	I0011
Sweden_Motala_HG	I0012
Sweden_Motala_HG	I0013
Sweden_Motala_HG	I0014
Sweden_Motala_HG	I0015
Sweden_Motala_HG	I0017
Sweden_Motala_HG.SG	I0017.SG
Spain_HG	I0585
Hungary_EN_HG_Koros	I1507
Croatia_Mesolithic_HG	I1875
Italy_Sicily_HG_OrienteC	I2158
Romania_IronGates_Mesolithic	I2534
England_Mesolithic	I3025
England_Mesolithic_all.SG	I3025_all.SG
England_Mesolithic.SG	I3025.SG
Scotland_Mesolithic_all.SG	I3065.SG
Spain_HG	I3209
Romania_IronGates_Mesolithic_published	I4081_published
Latvia_HG	I4432
Latvia_HG	I4434
Latvia_MN	I4437
Latvia_HG	I4438
Latvia_HG	I4439
Latvia_HG	I4440
Latvia_HG	I4441
Latvia_HG	I4550
Latvia_HG	I4551
Latvia_HG	I4552
Latvia_HG	I4553
Romania_IronGates_Mesolithic	I4582
Latvia_HG	I4595
Latvia_HG	I4596
Romania_IronGates_Mesolithic_published	I4607
Latvia_HG	I4626
Latvia_MN	I4627
Latvia_HG	I4628
Latvia_HG	I4630
Latvia_HG	I4632
Romania_IronGates_Mesolithic_published	I4655_published
Serbia_IronGates_Mesolithic_published	I4657_published
Serbia_IronGates_Mesolithic	I4660
Serbia_IronGates_Mesolithic	I4870
Serbia_IronGates_Mesolithic	I4871
Serbia_IronGates_Mesolithic	I4872
Serbia_IronGates_Mesolithic	I4873
Serbia_IronGates_Mesolithic	I4874
Serbia_IronGates_Mesolithic	I4875
Serbia_IronGates_Mesolithic	I4876
Serbia_IronGates_Mesolithic	I4877
Serbia_IronGates_Mesolithic	I4878
Serbia_IronGates_Mesolithic	I4880
Serbia_IronGates_Mesolithic_published	I4881_published
Serbia_IronGates_Mesolithic_published	I4914_published
Serbia_IronGates_Mesolithic	I4915
Serbia_IronGates_Mesolithic	I4916
Serbia_IronGates_Mesolithic	I4917
Hungary_EN_HG_Koros	I4971
Serbia_IronGates_Mesolithic	I5233
Serbia_IronGates_Mesolithic	I5234
Serbia_IronGates_Mesolithic	I5235
Serbia_IronGates_Mesolithic	I5236
Serbia_IronGates_Mesolithic	I5237
Serbia_IronGates_Mesolithic	I5238
Serbia_IronGates_Mesolithic	I5239
Serbia_IronGates_Mesolithic	I5240
Serbia_IronGates_Mesolithic	I5242
Serbia_IronGates_Mesolithic	I5244
Serbia_IronGates_Mesolithic	I5401
Serbia_IronGates_Mesolithic	I5402
Serbia_IronGates_Mesolithic	I5407
Romania_IronGates_Mesolithic	I5408
Serbia_IronGates_Mesolithic_o_published	I5409_published
Romania_IronGates_Mesolithic	I5411
Serbia_IronGates_Mesolithic	I5772
Serbia_IronGates_Mesolithic_published	I5773_published
England_Mesolithic_o1	I6744
England_Mesolithic	I6745
Wales_Mesolithic	I6754
England_Mesolithic	I6767
France_Iboussieres25_1	Iboussieres25-1
France_Iboussieres31_2	Iboussieres31-2
France_Iboussieres39_published_lc	Iboussieres39_published_d
Ireland_Mesolithic.SG	KGH6.SG
Estonia_EMN_Narva	Kivisaare3
Hungary_EN_HG_Koros_published.SG	KO1_published.SG
Lithuania_EMN_Narva	Kretuonas1
Lithuania_EMN_Narva	Kretuonas2
Lithuania_EMN_Narva	Kretuonas4
Spain_HG_published.SG	LaBrana1_published.SG
Latvia_HG_dup.I4632.SG	Latvia_HG1.SG
Latvia_HG.SG	Latvia_HG2.SG
Latvia_MN_o1.SG	Latvia_MN1.SG
France_LesCloseaux13_published_lc	LesCloseaux13_published_d
Luxembourg_Loschbour_published.DG	Loschbour_published.DG
Romania_IronGates_Mesolithic.SG	M95.SG
Romania_IronGates_Mesolithic.SG	M96.SG
Sweden_Motala_HG	MotalaAA
Poland_BKG_o2.SG	N22.SG
Romania_IronGates_Mesolithic.SG	OC.SG
Germany_Ofnet_published_lc	Ofnet_published_d
France_NouvelleAquitaine_Mesolithic.SG	PER3023.SG
France_NouvelleAquitaine_Mesolithic.SG	PER503.SG
Italy_Mesolithic.SG	R11.SG
Italy_Mesolithic.SG	R15.SG
Italy_Mesolithic.SG	R7.SG
France_Ranchot88_published	Ranchot88_published_d
England_Mesolithic_o1.SG	SB337B3_lib.SG
England_Mesolithic.SG	SB343C3_lib.SG
Wales_Mesolithic.SG	SB460A3_lib.SG
Scotland_Mesolithic_lc.SG	SB514B2_lib.SG
Sweden_Mesolithic.SG	SBj.SG
Sweden_Mesolithic.SG	SF12.SG
Sweden_Mesolithic.SG	SF9.SG
Lithuania_EMN_Narva	Spiginas1
Lithuania_Mesolithic	Spiginas4
Ireland_Mesolithic.SG	SRA62.SG
Estonia_EMN_Narva	Veibri4
